# Time-series metagenomics reveals changing protistan ecology of a temperate dimictic lake

**DOI:** 10.1101/2024.02.09.579653

**Authors:** Arianna I. Krinos, Robert M. Bowers, Robin R. Rohwer, Katherine D. McMahon, Tanja Woyke, Frederik Schulz

## Abstract

**Background:** Protists, single-celled eukaryotic organisms, are critical to food web ecology, contributing to primary productivity and connecting small bacteria and archaea to higher trophic levels. Lake Mendota is a large, eutrophic natural lake that is a Long-Term Ecological Research site and among the world’s best-studied freshwater systems. Metagenomic samples have been collected and shotgun sequenced from Lake Mendota for the last twenty years. Here, we analyze this comprehensive time series to infer changes to the structure and function of the protistan community, and to hypothesize about their interactions with bacteria.

**Results:** Based on small subunit rRNA genes extracted from the metagenomes and metagenome-assembled genomes of microeukaryotes, we identify shifts in the eukaryotic phytoplankton community over time, which we predict to be a consequence of reduced zooplankton grazing pressures after the invasion of a invasive predator (the spiny water flea) to the lake. The metagenomic data also reveal the presence of the spiny water flea and the zebra mussel, a second invasive species to Lake Mendota, prior to their visual identification during routine monitoring. Further, we use species co-occurrence and co-abundance analysis to connect the protistan community with bacterial taxa. Correlation analysis suggests that protists and bacteria may interact or respond similarly to environmental conditions. Cryptophytes declined in the second decade of the timeseries, while many alveolate groups (e.g. ciliates and dinoflagellates) and diatoms increased in abundance, changes that have implications for food web efficiency in Lake Mendota.

**Conclusions:** We demonstrate that metagenomic sequence-based community analysis can complement existing efforts to monitor protists in Lake Mendota based on microscopy-based count surveys. We observed patterns of seasonal abundance in microeukaryotes in Lake Mendota that corroborated expectations from other systems, including high abundance of cryptophytes in winter and diatoms in fall and spring, but with much higher resolution than previous surveys. Our study identified long-term changes in the abundance of eukaryotic microbes, and provided context for the known establishment of an invasive species that catalyzes a trophic cascade involving protists. Our findings are important for decoding potential long-term consequences of human interventions, including invasive species introduction.
