## Supplementary Table 2 for "Time-series metagenomics reveals changing protistan ecology of a temperate dimictic lake"

	Domain	Phylum	Class	Order	Family	Genus	Species	Label	ClusterID	AU_p_val
1	Eukaryota	Ciliophora	Nassophorea	Nassulida	Nassulidae	Nassula		MEND-TF-18S-277	5	1
2	Bacteria	Proteobacteria	Deltaproteobacteria	Desulfuromonadales	Geobacteraceae	Geobacter		MEND-TF-16S-906	5	1
3	Bacteria	Cyanobacteria		Synechococcales	Chamaesiphonaceae	Chamaesiphon		MEND-TF-16S-1134	5	1
4	Bacteria	Planctomycetes	Phycisphaerae	Phycisphaerales	Phycisphaeraceae	Phycisphaera	Phycisphaera mikurensis	MEND-TF-16S-979	5	1
5	Eukaryota	Ochrophyta	Fragilariophyceae	Fragilariales	Fragilariaceae	Fragilaria		MEND-TF-18S-232	6	0.955905702550706
6	Bacteria	Cyanobacteria		Synechococcales	Chamaesiphonaceae	Chamaesiphon		MEND-TF-16S-1097	6	0.955905702550706
7	Eukaryota	Ascomycota	Pezizomycetes	Pezizales	Pezizaceae	Pachyphlodes		MEND-TF-18S-8	21	0.995806762076631
8	Eukaryota	Ciliophora	Spirotrichea	Choreotrichida	Strobilidiidae	Rimostrombidium		MEND-TF-18S-281	21	0.995806762076631
9	Bacteria	Armatimonadetes	Armatimonadia	Armatimonadales	Armatimonadaceae	Armatimonas		MEND-TF-16S-748	21	0.995806762076631
10	Bacteria	Firmicutes	Bacilli	Bacillales	Bacillaceae	Siminovitchia		MEND-TF-16S-288	21	0.995806762076631
11	Bacteria	Planctomycetes	Planctomycetia	Planctomycetales	Planctomycetaceae	Planctopirus		MEND-TF-16S-375	21	0.995806762076631
12	Bacteria	Proteobacteria	Deltaproteobacteria	Myxococcales	Sorangiineae incertae sedis	Minicystis		MEND-TF-16S-197	21	0.995806762076631
13	Bacteria	Proteobacteria	Alphaproteobacteria	Hyphomicrobiales	Brucellaceae	Brucella/Ochrobactrum group	Brucella	MEND-TF-16S-891	21	0.995806762076631
14	Bacteria	Proteobacteria	Alphaproteobacteria	Rhodospirillales	Rhodospirillaceae	Rhodospirillum	Rhodospirillum rubrum	MEND-TF-16S-897	21	0.995806762076631
15	Bacteria	Proteobacteria	Alphaproteobacteria	Hyphomicrobiales	Parvibaculaceae	Rhodoligotrophos		MEND-TF-16S-67	21	0.995806762076631
16	Eukaryota	Ciliophora	Oligohymenophorea	Hymenostomatida	Ophryoglenina	Ichthyophthirius		MEND-TF-18S-302	27	0.99457308350741
17	Bacteria	Bacteroidetes	Flavobacteriia	Flavobacteriales	Flavobacteriaceae	Flavobacterium		MEND-TF-16S-766	27	0.99457308350741
18	Bacteria	Proteobacteria	Betaproteobacteria	Nitrosomonadales	Nitrosomonadaceae	Nitrosospira		MEND-TF-16S-353	27	0.99457308350741
19	Eukaryota	Cryptophyta	Cryptophyceae	Pyrenomonadales	Chroomonadaceae	Komma		MEND-TF-18S-250	31	1
20	Bacteria	Cyanobacteria		Nostocales	Symphyonemataceae	Loriellopsis		MEND-TF-16S-981	31	1
21	Eukaryota	Opisthokonta	Ichthyosporea	Pirum				MEND-TF-18S-274	32	0.908288409669333
22	Eukaryota	Ochrophyta	Chrysophyceae	Chromulinales	Chromulinaceae	Ochromonas		MEND-TF-18S-239	32	0.908288409669333
23	Bacteria	Proteobacteria	Deltaproteobacteria	Desulfuromonadales	Geobacter	Geobacter uraniireducens		MEND-TF-16S-789	32	0.908288409669333
24	Eukaryota	Ciliophora	Oligohymenophorea	Peniculida	Stokesiidae	Stokesia		MEND-TF-18S-283	39	1
25	Eukaryota	Ciliophora	Ciliophora incertae sedis	Ciliophora incertae sedis	Ciliophora incertae sedis	Cryptocaryon		MEND-TF-18S-29	39	1
26	Eukaryota	Ciliophora	Spirotrichea	Tintinnida	Tintinnidae	Tintinnidium		MEND-TF-18S-288	39	1
27	Bacteria	Cyanobacteria	Oscillatoriophycideae	Chroococcales	Microcystaceae	Microcystis		MEND-TF-16S-972	39	1
28	Eukaryota	Ciliophora	Phyllopharyngea	Endogenida	Acinetidae	Acineta		MEND-TF-18S-330	42	1
29	Bacteria	Bacteroidetes	Saprospiria	Saprospirales	Haliscomenobacteraceae	Haliscomenobacter		MEND-TF-16S-856	42	1
30	Bacteria	Proteobacteria	Alphaproteobacteria	Sphingomonadales	Sphingomonadaceae	Blastomonas		MEND-TF-16S-968	42	1
31	Bacteria	Cyanobacteria	Gloeobacteria	Gloeobacterales	Gloeobacteraceae	Gloeobacter	Gloeobacter kilaueensis	MEND-TF-16S-1007	42	1
32	Bacteria	Firmicutes	Bacilli	Bacillales	Paenibacillaceae	Paenibacillus		MEND-TF-16S-212	42	1
33	Bacteria	Verrucomicrobia	Terrimicrobia	Terrimicrobiales	Terrimicrobiaceae	Terrimicrobium		MEND-TF-16S-426	42	1
34	Bacteria	Proteobacteria	Gammaproteobacteria	Xanthomonadales	Xanthomonadaceae	Pseudoxanthomonas		MEND-TF-16S-236	42	1
35	Eukaryota	Bigyra	Opalozoa	Bicosoecida	Bicosoecidae	Bicosoeca		MEND-TF-18S-1	47	0.981846178795511
36	Eukaryota	Bigyra	Opalozoa	Bicosoecida	Bicosoecidae	Bicosoeca		MEND-TF-18S-309	47	0.981846178795511
37	Eukaryota	Apicomplexa	Conoidasida	Coccidia	Eucoccidiorida	Cryptosporidiidae	Cryptosporidium	MEND-TF-18S-307	47	0.981846178795511
38	Eukaryota	Apicomplexa	Colpodellida		Alphamonaceae	Alphamonas		MEND-TF-18S-175	47	0.981846178795511
39	Bacteria	Bacteroidetes	Saprospiria	Saprospirales	Haliscomenobacteraceae	Haliscomenobacter		MEND-TF-16S-861	47	0.981846178795511
40	Bacteria	Bacteroidetes	Cytophagia	Cytophagales	Hymenobacteraceae	Adhaeribacter		MEND-TF-16S-492	47	0.981846178795511
41	Bacteria	Proteobacteria	Alphaproteobacteria	Caulobacterales	Caulobacteraceae	Aquidulcibacter		MEND-TF-16S-1160	47	0.981846178795511
42	Eukaryota	Arthropoda	Hexanauplia	Cyclopoida	Cyclopidae	Macrocyclops		MEND-TF-18S-74	54	1
43	Eukaryota	Chytridiomycota	Chytridiomycetes	Rhizophydiales	Kappamycetaceae	Kappamyces		MEND-TF-18S-156	54	1
44	Eukaryota	Stramenopiles		Pirsoniales		Pirsonia		MEND-TF-18S-101	54	1
45	Eukaryota	Alveolata	Dinophyceae	Gymnodiniales	Kareniaceae	Karenia		MEND-TF-18S-143	54	1
46	Bacteria	Bacteroidetes	Saprospiria	Saprospirales	Haliscomenobacteraceae	Haliscomenobacter		MEND-TF-16S-819	54	1
47	Bacteria	Cyanobacteria		Synechococcales	Synechococcaceae	Synechococcus		MEND-TF-16S-289	54	1
48	Bacteria	Planctomycetes	Planctomycetia	Planctomycetales	Planctomycetaceae	Schlesneria		MEND-TF-16S-311	54	1
49	Eukaryota	Euglenozoa	Kinetoplastea	Metakinetoplastina	Neobodonida	Neobodo		MEND-TF-18S-32	58	0.94239944523346
50	Bacteria	Ignavibacteriae	Ignavibacteria	Ignavibacteriales	Ignavibacteriaceae	Ignavibacterium	Ignavibacterium album	MEND-TF-16S-1017	58	0.94239944523346
51	Bacteria	Planctomycetes	Phycisphaerae	Phycisphaerales	Phycisphaeraceae	Phycisphaera	Phycisphaera mikurensis	MEND-TF-16S-1099	58	0.94239944523346
52	Bacteria	Gemmatimonadetes	Gemmatimonadetes	Gemmatimonadales	Gemmatimonadaceae	Gemmatimonas	Gemmatimonas aurantiaca	MEND-TF-16S-569	58	0.94239944523346
53	Bacteria	Proteobacteria	Gammaproteobacteria	Xanthomonadales	Rhodanobacteraceae	Aquimonas		MEND-TF-16S-323	58	0.94239944523346
54	Bacteria	Proteobacteria	Alphaproteobacteria	Rickettsiales	Rickettsiaceae	Orientia	Orientia chuto	MEND-TF-16S-1165	58	0.94239944523346
55	Eukaryota	Ciliophora	Spirotrichea	Choreotrichida	Strobilidiidae	Pelagostrobilidium		MEND-TF-18S-285	78	1
56	Bacteria	Bacteroidetes	Chitinophagia	Chitinophagales	Chitinophagaceae	Niastella	Niastella koreensis	MEND-TF-16S-533	78	1
57	Bacteria	Bacteroidetes	Cytophagia	Cytophagales	Flexibacteraceae	Flexibacter	Flexibacter flexilis	MEND-TF-16S-840	78	1
58	Bacteria	Bacteroidetes	Sphingobacteriia	Sphingobacteriales	Sphingobacteriaceae	Solitalea	Solitalea canadensis	MEND-TF-16S-683	78	1
59	Bacteria	Planctomycetes	Planctomycetia	Pirellulales	Pirellulaceae	Pirellula	Pirellula staleyi	MEND-TF-16S-527	78	1
60	Bacteria	Planctomycetes	Planctomycetia	Pirellulales	Thermoguttaceae	Thermostilla		MEND-TF-16S-1335	78	1
61	Bacteria	Planctomycetes	Planctomycetia	Planctomycetales	Planctomycetaceae	Gimesia		MEND-TF-16S-1440	78	1
62	Eukaryota	Chlorophyta	Chlorophyceae	Chlamydomonadales	Chlamydomonadaceae	Microglena		MEND-TF-18S-303	82	0.949768659039713
63	Eukaryota	Chlorophyta	Chlorophyceae	Chlamydomonadales	Spondylomoraceae	Pascherina		MEND-TF-18S-172	82	0.949768659039713
64	Eukaryota	Ochrophyta	Chrysophyceae	Chromulinales	Chromulinaceae	Ochromonas		MEND-TF-18S-220	82	0.949768659039713
65	Eukaryota	Alveolata	Dinophyceae	Peridiniales	Pfiesteriaceae	Pfiesteria		MEND-TF-18S-494	82	0.949768659039713
66	Eukaryota	Apicomplexa	Colpodellida		Alphamonaceae	Alphamonas		MEND-TF-18S-173	82	0.949768659039713
67	Eukaryota	Ciliophora	Oligohymenophorea	Sessilida	Vorticellidae	Vorticella		MEND-TF-18S-312	82	0.949768659039713
68	Eukaryota	Ciliophora	Spirotrichea	Oligotrichia	Strombidiidae	Strombidium		MEND-TF-18S-256	82	0.949768659039713
69	Eukaryota	Ciliophora	Spirotrichea	Oligotrichia	Strombidiidae	Strombidium		MEND-TF-18S-257	82	0.949768659039713
70	Eukaryota	Cercozoa	Thecofilosea	Cryomonadida	Protaspidae	Cryothecomonas		MEND-TF-18S-87	82	0.949768659039713
71	Eukaryota	Cercozoa	Thecofilosea	Cryomonadida	Protaspidae	Cryothecomonas		MEND-TF-18S-85	82	0.949768659039713
72	Bacteria	Bacteroidetes	Chitinophagia	Chitinophagales	Chitinophagaceae	Ferruginibacter		MEND-TF-16S-413	82	0.949768659039713
73	Bacteria	Actinobacteria	Acidimicrobiia	Acidimicrobiales	Acidimicrobiaceae	Aciditerrimonas	Aciditerrimonas ferrireducens	MEND-TF-16S-628	82	0.949768659039713
74	Bacteria	Verrucomicrobia	Verrucomicrobiae	Verrucomicrobiales	Verrucomicrobiaceae	Verrucomicrobium	Verrucomicrobium spinosum	MEND-TF-16S-160	82	0.949768659039713
75	Bacteria	Planctomycetes	Planctomycetia	Isosphaerales	Isosphaeraceae	Paludisphaera		MEND-TF-16S-469	82	0.949768659039713
76	Bacteria	Planctomycetes	Planctomycetia	Planctomycetales	Planctomycetaceae	Gimesia		MEND-TF-16S-746	82	0.949768659039713
77	Bacteria	Proteobacteria	Oligoflexia	Bacteriovoracales	Bacteriovoracaceae	Peredibacter		MEND-TF-16S-313	82	0.949768659039713
78	Bacteria	Proteobacteria	Gammaproteobacteria	Pseudomonadales	Pseudomonadaceae	Pseudomonas	Pseudomonas entomophila	MEND-TF-16S-337	82	0.949768659039713
79	Bacteria	Proteobacteria	Alphaproteobacteria	Sphingomonadales	Sphingosinicellaceae	Polymorphobacter		MEND-TF-16S-1033	82	0.949768659039713
80	Bacteria	Proteobacteria	Alphaproteobacteria	Rhodospirillales	Rhodospirillaceae	Dongia		MEND-TF-16S-996	82	0.949768659039713
81	Eukaryota	Chlorophyta	Chlorodendrophyceae	Chlorodendrales	Chlorodendraceae	Tetraselmis		MEND-TF-18S-171	83	0.98508383171676
82	Eukaryota	Haptophyta	Prymnesiophyceae	Prymnesiales	Chrysochromulinaceae	Chrysochromulina		MEND-TF-18S-182	83	0.98508383171676
83	Eukaryota	Stramenopiles		Hyphochytriomycetes	Hyphochytriaceae	Hyphochytrium		MEND-TF-18S-209	83	0.98508383171676
84	Bacteria	Cyanobacteria		Synechococcales	Acaryochloridaceae	Acaryochloris	Acaryochloris marina	MEND-TF-16S-954	83	0.98508383171676
85	Bacteria	Cyanobacteria		Synechococcales	Chamaesiphonaceae	Chamaesiphon		MEND-TF-16S-1086	83	0.98508383171676
86	Bacteria	Proteobacteria	Alphaproteobacteria	Sphingomonadales	Erythrobacteraceae	Erythrobacter/Porphyrobacter group	Erythrobacter	MEND-TF-16S-156	83	0.98508383171676
87	Eukaryota	Cercozoa		Cercomonadida	Cercomonadidae	Paracercomonas		MEND-TF-18S-11	94	0.969670464857728
88	Bacteria	Bacteroidetes	Chitinophagia	Chitinophagales	Chitinophagaceae	Terrimonas		MEND-TF-16S-420	94	0.969670464857728
89	Bacteria	Actinobacteria	Acidimicrobiia	Acidimicrobiales	Acidimicrobiaceae	Aciditerrimonas	Aciditerrimonas ferrireducens	MEND-TF-16S-518	94	0.969670464857728
90	Bacteria	Verrucomicrobia	Verrucomicrobiae	Verrucomicrobiales	Verrucomicrobiaceae	Verrucomicrobium	Verrucomicrobium spinosum	MEND-TF-16S-269	94	0.969670464857728
91	Bacteria	Gemmatimonadetes	Gemmatimonadetes	Gemmatimonadales	Gemmatimonadaceae	Gemmatimonas		MEND-TF-16S-568	94	0.969670464857728
92	Bacteria	Acidobacteria	Acidobacteriia	Bryobacterales	Bryobacteraceae	Paludibaculum		MEND-TF-16S-934	94	0.969670464857728
93	Bacteria	Proteobacteria	Deltaproteobacteria	Desulfuromonadales	Geobacteraceae	Geobacter		MEND-TF-16S-1004	94	0.969670464857728
94	Bacteria	Proteobacteria	Betaproteobacteria	Burkholderiales	Alcaligenaceae	Derxia		MEND-TF-16S-421	94	0.969670464857728
95	Bacteria	Proteobacteria	Alphaproteobacteria	Rhodobacterales	Rhodobacteraceae	Cypionkella		MEND-TF-16S-1113	94	0.969670464857728
96	Bacteria	Proteobacteria	Alphaproteobacteria	Hyphomicrobiales	Beijerinckiaceae	Beijerinckia indica	Beijerinckia indica subsp. indica	MEND-TF-16S-1066	94	0.969670464857728
97	Bacteria	Proteobacteria	Alphaproteobacteria	Sphingomonadales	Erythrobacteraceae	Erythrobacter/Porphyrobacter group	Erythrobacter	MEND-TF-16S-1029	94	0.969670464857728
98	Bacteria	Proteobacteria	Alphaproteobacteria	Rhodospirillales	Acetobacteraceae	Roseomonas		MEND-TF-16S-1072	94	0.969670464857728
99	Eukaryota	Alveolata	Dinophyceae	Gonyaulacales	Ceratiaceae	Ceratium		MEND-TF-18S-162	101	1
100	Eukaryota	Alveolata	Dinophyceae	Gonyaulacales	Ceratiaceae	Ceratium		MEND-TF-18S-461	101	1
101	Eukaryota	Alveolata	Dinophyceae	Gonyaulacales	Ceratiaceae	Ceratium		MEND-TF-18S-491	101	1
102	Eukaryota	Alveolata	Dinophyceae	Gonyaulacales	Ceratiaceae	Ceratium		MEND-TF-18S-557	101	1
103	Eukaryota	Ciliophora	Litostomatea	Haptorida	Dileptidae	Dileptus		MEND-TF-18S-362	101	1
104	Bacteria	Cyanobacteria	Oscillatoriophycideae	Oscillatoriales	Microcoleaceae	Planktothrix	Planktothrix agardhii	MEND-TF-16S-962	101	1
105	Bacteria	Proteobacteria	Oligoflexia	Bdellovibrionales	Bdellovibrionaceae	Bdellovibrio	Bdellovibrio exovorus	MEND-TF-16S-804	101	1
106	Bacteria	Proteobacteria	Gammaproteobacteria	Chromatiales	Halothiobacillaceae	Thiovirga		MEND-TF-16S-317	101	1
107	Bacteria	Proteobacteria	Gammaproteobacteria	Methylococcales	Methylococcaceae	Methyloparacoccus		MEND-TF-16S-339	101	1
108	Bacteria	Proteobacteria	Gammaproteobacteria	Methylococcales	Methylococcaceae	Methyloparacoccus		MEND-TF-16S-343	101	1
109	Bacteria	Proteobacteria	Epsilonproteobacteria	Campylobacterales	Thiovulaceae	Sulfuricurvum		MEND-TF-16S-839	101	1
110	Bacteria	Spirochaetes	Spirochaetia	Spirochaetales	Borreliaceae	Borreliella		MEND-TF-16S-83	101	1
